# The distribution of particle-associated *Prochlorococcus* across the global oceans

**DOI:** 10.64898/2026.08.24.746807

**Authors:** Maya I. Anjur-Dietrich, Nhi N. Vo, Katelyn G. Jones, James I. Mullet, Sierra M. Parker, Kurt G. Castro, Ashley M. Stein, Samantha M. Silvestri, Steven J. Biller, Krista Longnecker, Sallie W. Chisholm

## Abstract

The picocyanobacterium *Prochlorococcus* is a fundamental contributor to ocean primary productivity. While its free-living population has been extensively studied, primarily using flow cytometric analyses, the size and distribution of its particle-associated population is not well understood. Using filter fractionated samples from cruises in the Pacific Ocean, Atlantic Ocean, and Mediterranean Sea, we generated metagenomic data using internal standards, yielding absolute genome equivalent counts of *Prochlorococcus* cells in different size fractions. We used these data to model a relationship between relative and absolute genome equivalent counts, yielding a correction factor that we validated using published datasets. We then applied the correction factor to size-fractionated global metagenomic data from the TARA Oceans Project, which has widespread *Prochlorococcus* cells in size fractions >1.6 μm throughout the transects, to calculate the fraction of the total *Prochlorococcus* population in large size fractions. The “particle-associated” population fraction increased with net primary productivity. Dissolved inorganic carbon was also directly correlated with increased particle association, which, combined with other evidence, could indicate an association with upwelling. We also examined the relationship between particle-associated population and carbon export at 150 m by incorporating published estimates of carbon flux based on TARA optical scattering data. This study highlights the potential importance of particle-associated *Prochlorococcus* to carbon flux in marine ecosystems and offers a way to convert relative to absolute genome equivalents of microorganisms in archival metagenomic datasets.
