## Supplementary Tables for "The distribution of particle-associated *Prochlorococcus* across the global oceans"

### Sheet: overview
Supplementary Tables for "The distribution of particle-associated Prochlorococcus across the global oceans", Anjur-Dietrich et al.
Supplementary Table 1. Metadata for metagenomic samples collected in this study.
Supplementary Table 2. Flow cytometry cruise data (below) and calculations (right) of Prochlorococcus population sizes.
Supplementary Table 3. Power law fitting parameter validation.
Supplementary Table 4. TARA sample accession numbers for data retrieval from the NCBI SRA.

### Sheet: suppTable_1
Supplementary Table 1. Metadata for metagenomic samples collected in this study.
HOT346 samples were described in Anjur-Dietrich, et al. "Biofilm formation and dynamics in the marine picocyanobacterium Prochlorococcus"
NOTE: BATS=BATS AE2142; HOT=HOT346; SoMMoS=Southeastern Mediterranean Monthly cruise Series; Falkor=FK180310)
Sample Name	Cruise	Depth (m)	Filter Size (um)	Longitude	Latitude	Volume (L)	Date
MAD_001	BATS	500	20	31 39.727 N	64 9.806 W	0.5	2024-04-25
MAD_002	BATS	500	5	31 39.727 N	64 9.806 W	0.5	2024-04-25
MAD_003	BATS	500	1.2	31 39.727 N	64 9.806 W	0.5	2024-04-25
MAD_004	BATS	500	0.2	31 39.727 N	64 9.806 W	0.5	2024-04-25
MAD_005	BATS	500	20	31 39.727 N	64 9.806 W	0.5	2024-04-25
MAD_006	BATS	500	5	31 39.727 N	64 9.806 W	0.5	2024-04-25
MAD_007	BATS	500	1.2	31 39.727 N	64 9.806 W	0.5	2024-04-25
MAD_008	BATS	500	0.2	31 39.727 N	64 9.806 W	0.5	2024-04-25
MAD_009	BATS	5	20	31 40.609 N	64 W	0.5	2024-04-26
MAD_010	BATS	5	5	31 40.609 N	64 W	0.5	2024-04-26
MAD_011	BATS	5	1.2	31 40.609 N	64 W	0.5	2024-04-26
MAD_012	BATS	5	0.2	31 40.609 N	64 W	0.5	2024-04-26
MAD_013	BATS	5	20	31 40.609 N	64 W	0.5	2024-04-26
MAD_014	BATS	5	5	31 40.609 N	64 W	0.5	2024-04-26
MAD_015	BATS	5	1.2	31 40.609 N	64 W	0.5	2024-04-26
MAD_016	BATS	5	0.2	31 40.609 N	64 W	0.5	2024-04-26
MAD_018	BATS	250	5	31 40.609 N	64 W	0.2	2024-04-26
MAD_019	BATS	250	1.2	31 40.609 N	64 W	0.2	2024-04-26
MAD_020	BATS	300	20	31 40.609 N	64 W	0.5	2024-04-26
MAD_021	BATS	300	5	31 40.609 N	64 W	0.5	2024-04-26
MAD_022	BATS	300	1.2	31 40.609 N	64 W	0.5	2024-04-26
MAD_023	BATS	300	0.2	31 40.609 N	64 W	0.5	2024-04-26
MAD_025	BATS	300	5	31 40.609 N	64 W	0.5	2024-04-26
MAD_026	BATS	300	0.2	31 40.609 N	64 W	0.5	2024-04-26
MAD_027	BATS	75	20	31 40.609 N	64 W	0.5	2024-04-27
MAD_028	BATS	75	5	31 40.609 N	64 W	0.5	2024-04-27
MAD_029	BATS	75	1.2	31 40.609 N	64 W	0.5	2024-04-27
MAD_030	BATS	75	0.2	31 40.609 N	64 W	0.5	2024-04-27
MAD_031	BATS	75	20	31 40.609 N	64 W	0.5	2024-04-27
MAD_032	BATS	75	5	31 40.609 N	64 W	0.5	2024-04-27
MAD_033	BATS	75	1.2	31 40.609 N	64 W	0.5	2024-04-27
MAD_034	BATS	75	0.2	31 40.609 N	64 W	0.5	2024-04-27
MAD_035	BATS	75	1.2	32 40.609 N	65 W	1.5	2024-04-27
MAD_036	BATS	1000	20	31 40.609 N	64 W	0.5	2024-04-27
MAD_037	BATS	1000	5	31 40.609 N	64 W	0.5	2024-04-27
MAD_038	BATS	1000	1.2	31 40.609 N	64 W	0.5	2024-04-27
MAD_039	BATS	1000	0.2	31 40.609 N	64 W	0.5	2024-04-27
MAD_040	BATS	1000	20	31 40.609 N	64 W	0.5	2024-04-27
MAD_041	BATS	1000	5	31 40.609 N	64 W	0.5	2024-04-27
MAD_042	BATS	1000	1.2	31 40.609 N	64 W	0.5	2024-04-27
MAD_043	BATS	1000	0.2	31 40.609 N	64 W	0.5	2024-04-27
MAD_044	Falkor	50	5	-156.045	21.8597	2.04	2018-03-16
MAD_045	Falkor	50	0.22	-156.045	21.8597	2.04	2018-03-16
MAD_046	Falkor	100	5	-156.045	21.8597	1.98	2018-03-16
MAD_047	Falkor	100	0.22	-156.045	21.8597	1.98	2018-03-16
MAD_048	Falkor	250	5	-156.045	21.8597	1.95	2018-03-16
MAD_049	Falkor	250	0.22	-156.045	21.8597	1.95	2018-03-16
MAD_050	Falkor	50	5	-156.437	22.2739	2.04	2018-03-21
MAD_051	Falkor	50	0.22	-156.437	22.2739	2.04	2018-03-21
MAD_052	Falkor	100	5	-156.437	22.2739	1.98	2018-03-21
MAD_053	Falkor	100	0.22	-156.437	22.2739	1.98	2018-03-21
MAD_054	Falkor	250	5	-156.437	22.2739	1.95	2018-03-21
MAD_055	Falkor	250	0.22	-156.437	22.2739	1.96	2018-03-21
MAD_056	Falkor	50	5	-156.379	22.1344	2.02	2018-03-28
MAD_057	Falkor	50	0.22	-156.379	22.1344	2.02	2018-03-28
MAD_058	Falkor	95	5	-156.379	22.1344	2.04	2018-03-28
MAD_059	Falkor	95	0.22	-156.379	22.1344	2.04	2018-03-28
MAD_060	Falkor	250	5	-156.379	22.1344	1.97	2018-03-28
MAD_061	Falkor	250	0.22	-156.379	22.1344	1.97	2018-03-28
MAD_062	Falkor	50	5	-156.803	22.2203	1.92	2018-04-03
MAD_063	Falkor	50	0.22	-156.803	22.2203	1.92	2018-04-03
MAD_064	Falkor	110	5	-156.803	22.2203	2.02	2018-04-03
MAD_065	Falkor	110	0.22	-156.803	22.2203	2.02	2018-04-03
MAD_066	Falkor	250	5	-156.803	22.2203	2.1	2018-04-03
MAD_068	SoMMos	25	0.22	34.38	32.82	4800	2018-04-09
MAD_069	SoMMos	25	5	34.38	32.82	4800	2018-04-09
MAD_070	SoMMos	25	11	34.38	32.82	4800	2018-04-09
MAD_071	SoMMos	75	0.22	34.38	32.82	4600	2018-04-09
MAD_072	SoMMos	75	5	34.38	32.82	4600	2018-04-09
MAD_073	SoMMos	75	11	34.38	32.82	4600	2018-04-09
MAD_074	SoMMos	100	0.22	34.38	32.82	5000	2018-04-09
MAD_075	SoMMos	100	5	34.38	32.82	5000	2018-04-09
MAD_076	SoMMos	100	11	34.38	32.82	5000	2018-04-09
MAD_077	SoMMos	125	0.22	34.38	32.82	5500	2018-04-09
MAD_078	SoMMos	125	5	34.38	32.82	5500	2018-04-09
MAD_079	SoMMos	125	11	34.38	32.82	5500	2018-04-09
MAD_080	SoMMos	150	0.22	34.38	32.82	6000	2018-04-09
MAD_081	SoMMos	150	5	34.38	32.82	6000	2018-04-09
MAD_082	SoMMos	150	11	34.38	32.82	6000	2018-04-09
MAD_083	SoMMos	25	0.22	34.38	32.82	6000	2018-10-08
MAD_084	SoMMos	25	5	34.38	32.82	6000	2018-10-08
MAD_085	SoMMos	25	11	34.38	32.82	6000	2018-10-08
MAD_087	SoMMos	78	5	34.38	32.82	5000	2018-10-08
MAD_088	SoMMos	78	11	34.38	32.82	5000	2018-10-08
MAD_089	SoMMos	100	0.22	34.38	32.82	6000	2018-10-08
MAD_090	SoMMos	100	5	34.38	32.82	6000	2018-10-08
MAD_091	SoMMos	100	11	34.38	32.82	6000	2018-10-08
MAD_092	SoMMos	125	0.22	34.38	32.82	7000	2018-10-08
MAD_093	SoMMos	125	5	34.38	32.82	7000	2018-10-08
MAD_094	SoMMos	125	11	34.38	32.82	7000	2018-10-08
MAD_095	SoMMos	150	0.22	34.38	32.82	4500	2018-10-08
MAD_096	SoMMos	150	5	34.38	32.82	4500	2018-10-08
MAD_097	SoMMos	150	11	34.38	32.82	4500	2018-10-08
MAD_098	SoMMos	180	0.22	34.38	32.82	6000	2018-10-08
MAD_099	SoMMos	180	5	34.38	32.82	6000	2018-10-08
MAD_100	SoMMos	180	11	34.38	32.82	6000	2018-10-08
MAD_101	SoMMos	250	0.22	34.38	32.82	5000	2018-10-08
MAD_102	SoMMos	250	5	34.38	32.82	5000	2018-10-08
MAD_103	SoMMos	250	11	34.38	32.82	5000	2018-10-08
MAD_104	SoMMos	350	0.22	34.38	32.82	5000	2018-10-08
MAD_105	SoMMos	350	5	34.38	32.82	5000	2018-10-08
MAD_106	SoMMos	350	11	34.38	32.82	5000	2018-10-08
MAD_107	SoMMos	400	0.22	34.38	32.82	5000	2018-10-08
MAD_108	SoMMos	400	5	34.38	32.82	5000	2018-10-08
MAD_109	SoMMos	400	11	34.38	32.82	5000	2018-10-08
MAD_110	SoMMos	25	0.22	34.38	32.82	5500	2018-06-18
MAD_111	SoMMos	25	5	34.38	32.82	5500	2018-06-18
MAD_112	SoMMos	25	11	34.38	32.82	5500	2018-06-18
MAD_113	SoMMos	78	0.22	34.38	32.82	5000	2018-06-18
MAD_114	SoMMos	78	5	34.38	32.82	5000	2018-06-18
MAD_115	SoMMos	78	11	34.38	32.82	5000	2018-06-18
MAD_116	SoMMos	100	0.22	34.38	32.82	5700	2018-06-18
MAD_117	SoMMos	100	5	34.38	32.82	5700	2018-06-18
MAD_118	SoMMos	100	11	34.38	32.82	5700	2018-06-18
MAD_119	SoMMos	150	0.22	34.38	32.82	4000	2018-06-18
MAD_120	SoMMos	150	5	34.38	32.82	4000	2018-06-18
MAD_121	SoMMos	150	11	34.38	32.82	4000	2018-06-18
MAD_122	SoMMos	180	0.22	34.38	32.82	6500	2018-06-18
MAD_123	SoMMos	180	5	34.38	32.82	6500	2018-06-18
MAD_124	SoMMos	180	11	34.38	32.82	6500	2018-06-18
MAD_125	SoMMos	278	0.22	34.38	32.82	8000	2018-06-18
MAD_126	SoMMos	278	5	34.38	32.82	8000	2018-06-18
MAD_127	SoMMos	278	11	34.38	32.82	8000	2018-06-18
MAD_128	SoMMos	25	0.22	34.95	33.04	5000	2019-01-21
MAD_129	SoMMos	25	5	34.95	33.04	5000	2019-01-21
MAD_130	SoMMos	25	11	34.95	33.04	5000	2019-01-21
MAD_131	SoMMos	100	0.22	34.95	33.04	5000	2019-01-21
MAD_132	SoMMos	100	5	34.95	33.04	5000	2019-01-21
MAD_133	SoMMos	100	11	34.95	33.04	5000	2019-01-21
MAD_134	SoMMos	125	0.22	34.95	33.04	5000	2019-01-21
MAD_135	SoMMos	125	5	34.95	33.04	5000	2019-01-21
MAD_136	SoMMos	125	11	34.95	33.04	5000	2019-01-21
MAD_137	SoMMos	180	0.22	34.95	33.04	4500	2019-01-21
MAD_138	SoMMos	180	5	34.95	33.04	4500	2019-01-21
MAD_139	SoMMos	180	11	34.95	33.04	4500	2019-01-21
MAD_140	SoMMos	278	0.22	34.95	33.04	5000	2019-01-21
MAD_141	SoMMos	278	5	34.95	33.04	5000	2019-01-21
MAD_142	SoMMos	278	11	34.95	33.04	5000	2019-01-21
MAD_143	SoMMos	400	0.22	34.95	33.04	6000	2019-01-21
MAD_144	SoMMos	400	5	34.95	33.04	6000	2019-01-21
MAD_145	SoMMos	400	11	34.95	33.04	6000	2019-01-21
MAD_146	SoMMos	140	0.22	34.38	32.82	5000	2018-04-09
MAD_147	SoMMos	140	11	34.38	32.82	5000	2018-04-09
MAD_148	SoMMos	140	5	34.38	32.82	5000	2018-04-09
MAD_149	SoMMos	278	0.22	34.38	32.82	5000	2018-10-08
MAD_150	SoMMos	278	5	34.38	32.82	5000	2018-10-08
MAD_151	SoMMos	278	11	34.38	32.82	5000	2018-10-08
MAD_152	SoMMos	140	0.22	34.38	32.82	7000	2018-06-18
MAD_153	SoMMos	140	5	34.38	32.82	7000	2018-06-18
MAD_154	SoMMos	140	11	34.38	32.82	7000	2018-06-18
MAD_155	SoMMos	200	0.22	34.95	33.04	5000	2019-01-21
MAD_156	SoMMos	200	5	34.95	33.04	5000	2019-01-21
MAD_157	SoMMos	200	11	34.95	33.04	5000	2019-01-21
MAD_158	SoMMos	700	0.22	34.95	33.04	6000	2019-01-21
MAD_159	SoMMos	700	5	34.95	33.04	6000	2019-01-21
MAD_160	SoMMos	700	11	34.95	33.04	6000	2019-01-21
MAD_161	SoMMos	1298	0.22	34.95	33.04	6000	2019-01-21
MAD_162	SoMMos	1298	5	34.95	33.04	6000	2019-01-21
MAD_163	SoMMos	1298	11	34.95	33.04	6000	2019-01-21

### Sheet: suppTable_2
Supplementary Table 2. Flow cytometry cruise data (below) and calculations (right) of Prochlorococcus population sizes.															Estimated non-free-living cell counts
																Depth	Fraction, non-free-living	Total population	Population, non-free-living
NOTE: BATS=BATS AE2142; HOT=HOT346; SoMMoS=Southeastern Mediterranean Monthly cruise Series; Falkor=FK180310)															BATS	5	0.067	32527.5	2179.34
																75	0.45	102433	46094.7
HOT346 at Station ALOHA															HOT	5	0.12	203533	24424
Data obtained via the Hawaii Ocean Time-series HOT-DOGS application; University of Hawai'i at Mānoa. National Science Foundation Award # 2241005																75	0.2	243383	48676.6
Data extracted from 2020-2022																150	0.055	19763	1086.96
															SoMMoS	25	0.13	20096.1	2612.5
Depth (m)	Average #/mL	STD #/mL			Average #/mL	STD #/mL										75	0.026	15673.9	407.521
5	179109	27926.5		Total Euphotic	139058	67317.5										100	0.13	27186.9	3534.3
25	187540	24930		(0-150 m)												125	0.08	9332.73	746.618
45	199123	34254.8														150	0.067	6915.08	463.31
75	194706	34129.3														200	0.1	424.779	42.4779
100	136202	52273													Falkor	50	0.41	347679	142549
125	58049.4	35450.9														100	0.26	123960	32229.6
150	18676	12956.4
SoMMoS at THEMO2															Aggregated data (0-150 m)
Data from supplementary information from Reich, et al. 2022, Deep Sea Research (Sher Lab)																Population, non-free-living (cells/mL)	Population, free-living (cells/mL)
"A year in the life of the Eastern Mediterranean: monthly dynamics of phytoplankton and bacterioplankton in an ultra-oligotrophic sea"															BATS	24137	34651
File in sommos_samples_danielSher\cruise_info_fromDaniel\THEMO_ALL_05012021)															HOT	24729.2	139058
															SoMMoS	1552.85	13877.9
Depth (m)	Average #/mL	STD #/mL			Average #/mL	STD #/mL									Falkor	87389	123742
0	11826.9	15439.6		Total Euphotic	13877.9	5742.12
25	17483.6	15731.5		(0-150 m)
75	15266.4	13560
100	23652.6	15117.2
125	8586.11	7287.08
150	6451.77	5933.88
200	382.301	175.917
278	58.9108	42.9618
400	80.8989	0
BATS AE2412
Data from BATS dataset 3782 on BCO-DMO (https://www.bco-dmo.org/dataset/3782)
"Discrete bottle samples collected at the Bermuda Atlantic Time-series Study (BATS) site in the Sargasso Sea from October 1988 through June 2025"
File in conc_estimates\3782_v9_bats_bottle
Use data from 2020-present
Depth (m)	Average #/mL	STD #/mL			Average #/mL	STD #/mL
0	30348.2	18062.3		Total Euphotic	34651	14456.1
20	29984.4	16841.4		(0-150 m)
50	44151.3	39750.5
75	56338	29322
100	46431.5	26760.2
120	26174.2	18081
150	9129.56	10669.2
200	1022.47	2725
250	54.25	108.268
Falkor FK180310
Data from SCOPE 2018 Falkor Cruise repository (https://scope.soest.hawaii.edu/data/falkor2018/falkor2018.html)
Core Water column data, Prochlorococcus concentration reported as cells * 10^5/mL
File in conc_estimates\falkor180310_cmap_ED
Depth (m)	Average #/mL	STD #/mL			Average #/mL	STD #/mL
0	159200	16925.3		Total Euphotic	123742	65854
20	189029	29935.2		(0-150 m)
50	205131	24024.5
75	151057	39259.9
100	91730.3	30855.1
120	53750	20122.8
150	16300	10020
175	4257.14	3793.55

### Sheet: suppTable_3
Supplementary Table 3. Power law fitting parameter validation.
NOTE: BATS=BATS AE2142; HOT=HOT346; SoMMoS=Southeastern Mediterranean Monthly cruise Series; Falkor=FK180310)
Dataset	Parameter fitting dataset	Slope (B)	SEM (slope)	Y-intercept (A)	SEM (y-int)	Average fold-difference (Corrected-Absolute/Absolute reads) (C)	Average fold-difference of final fit
Approach 1: General power law (Supp. Fig. 3B)
All	All	1.30367	0.0305602	5.0729	0.0911994	10.19	0.047
BATS	All	1.45323	0.0771768	6.83077	0.0405393
Falkor	All	1.05002	0.0349774	6.22347	0.0327348
Sommos	All	1.33307	0.0337734	5.27869	0.0380563
HOT	All	1.21909	0.0316651	5.75841	0.0328644
Approach 2: Split euphotic and deep (Supp. Fig. 3C)
All euphotic	All euphotic	1.24198	0.0349106	6.00356	0.0368139	3.1	0.28
BATS euphotic	All euphotic	1.19499	0.063714	5.58465	0.0679833
Falkor euphotic	All euphotic	0.905535	0.0375045	6.93396	0.0343202
Sommos euphotic	All euphotic	1.22275	0.029838	6.43293	0.0304588
HOT euphotic	All euphotic	1.18223	0.04372	5.44629	0.0486253
All deep	All deep	1.38604	0.0812075	5.78438	0.135838	19.44	0.095
BATS deep	All deep	1.03267	0.154568	4.30434	0.270693
Falkor deep	All deep	0.961545	0.107277	6.48436	0.201989
Sommos deep	All deep	1.44653	0.104529	6.39654	0.140514
HOT deep	All deep	0.862956	0.0813606	4.58518	0.156856
Approach 3: Separate small (0.2-1.2 um for HOT and BATS, 0.22-5 um for Falkor and SoMMoS) and large (1.2-5, 5-20, >20 um for HOT and BATS; 5-11, >11 um for SoMMoS; >5 um for Falkor) (Supp. Fig. 3D)
All small	All small	1.16509	0.0415706	6.22173	0.0468806	2.51	0.35
BATS small	All small	1.13126	0.0997134	5.47181	0.117745
Falkor small	All small	1.03362	0.0535444	6.80482	0.0549074
Sommos small	All small	1.05663	0.0192479	6.70723	0.0200415
HOT small	All small	1.14602	0.0469161	5.63879	0.0586212
All large	All large	1.35373	0.0437145	5.77206	0.0622555	12.86	0.26
BATS large	All large	1.48816	0.106324	5.21786	0.170039
Falkor large	All large	1.10609	0.0532475	6.96331	0.0782704
Sommos large	All large	1.31225	0.0555196	6.20312	0.0676875
HOT large	All large	1.15686	0.0432292	5.21306	0.065631
Approach 4: Separate euphotic/deep and free-living (0.2-1.2 um only)/small (0.2-1.2 and 0.22-5 um)/large (1.2-5, 5-20, >20 um and 5-11, >11 um and >5 um) (Supp. Fig. 3E-J)
All free-living, euph	All free-living, euph	1.00663	0.0780989	5.75329	0.0984243	0.97	0.84
BATS free-living, euph	All free-living, euph	0.942092	0.163771	5.7481	0.15505
HOT free-living, euph	All free-living, euph	1.012	0.0907714	5.7603	0.120857
All small, euph	All small, euph	0.95421	0.0621218	6.38485	0.0633013	3.86	0.33
BATS small, euph	All small, euph	0.942092	0.163771	5.7481	0.15505
Falkor small, euph	All small, euph	0.872457	0.0583437	6.92181	0.0522001
Sommos small, euph	All small, euph	0.98362	0.0192393	6.79324	0.0205426
HOT small, euph	All small, euph	1.012	0.0907714	5.76603	0.0942422
All large, euph	All large, euph	1.19146	0.0530406	5.85761	0.0567644	2.15	0.49
BATS large, euph	All large, euph	1.26836	0.0969062	5.64393	0.106907
Falkor large, euph	All large, euph	0.981181	0.0528009	6.99582	0.0497377
Sommos large, euph	All large, euph	1.13979	0.049444	6.2677	0.0493564
HOT large, euph	All large, euph	1.09793	0.0605445	5.2955	0.0688664
All free-living, deep	All free-living, deep	0.683202	0.167002	4.89677	0.200864	-0.47	-0.49
BATS free-living, deep	All free-living, deep	0.184989	0.345829	4.17594	0.454393
HOT free-living, deep	All free-living, deep	0.975446	0.107232	5.27428	0.119255
All small, deep	All small, deep	1.47215	0.124888	6.47713	0.159382	0.8	0.45
BATS small, deep	All small, deep	0.184989	0.345829	4.17594	0.454393
Falkor small, deep	All small, deep	1.02877	0.220446	6.52907	0.312846
Sommos small, deep	All small, deep	1.05632	0.0593365	6.64469	0.0595782
HOT small, deep	All small, deep	0.975446	0.107232	5.26256	0.168439
All large, deep	All large, deep	1.00983	0.0969769	4.89343	0.176014	26.07	0.0006
BATS large, deep	All large, deep	0.755897	0.117469	3.47955	0.221318
Falkor large, deep	All large, deep	0.978607	0.156444	6.54906	0.334293
Sommos large, deep	All large, deep	1.00886	0.145453	5.49858	0.216313
HOT large, deep	All large, deep	0.676608	0.0749216	4.04895	0.152654

### Sheet: suppTable_4
Supplementary Table 4. TARA sample accession numbers for the NCBI SRA.
ERR1700890
ERR1700892
ERR1700894
ERR1700895
ERR1700896
ERR1700897
ERR1700898
ERR1700900
ERR1700901
ERR1700902
ERR1700903
ERR1700904
ERR1700905
ERR1700906
ERR1700908
ERR1700909
ERR1700910
ERR1700911
ERR1700912
ERR1700914
ERR1726522
ERR1726523
ERR1726526
ERR1726527
ERR1726528
ERR1726529
ERR1726531
ERR1726532
ERR1726534
ERR1726536
ERR1726540
ERR1726541
ERR1726542
ERR1726545
ERR1726546
ERR1726547
ERR1726548
ERR1726549
ERR1726550
ERR1726551
ERR1726553
ERR1726554
ERR1726555
ERR1726556
ERR1726559
ERR1726560
ERR1726561
ERR1726563
ERR1726564
ERR1726565
ERR1726567
ERR1726569
ERR1726570
ERR1726571
ERR1726572
ERR1726573
ERR1726576
ERR1726579
ERR1726581
ERR1726582
ERR1726583
ERR1726584
ERR1726585
ERR1726588
ERR1726589
ERR1726591
ERR1726595
ERR1726596
ERR1726597
ERR1726602
ERR1726603
ERR1726604
ERR1726607
ERR1726609
ERR1726613
ERR1726614
ERR1726617
ERR1726619
ERR1726621
ERR1726623
ERR1726624
ERR1726626
ERR1726627
ERR1726628
ERR1726629
ERR1726630
ERR1726631
ERR1726632
ERR1726634
ERR1726635
ERR1726636
ERR1726638
ERR1726639
ERR1726640
ERR1726641
ERR1726642
ERR1726643
ERR1726645
ERR1726649
ERR1726650
ERR1726651
ERR1726652
ERR1726653
ERR1726655
ERR1726656
ERR1726657
ERR1726658
ERR1726659
ERR1726662
ERR1726663
ERR1726666
ERR1726667
ERR1726669
ERR1726670
ERR1726671
ERR1726672
ERR1726673
ERR1726676
ERR1726678
ERR1726679
ERR1726680
ERR1726681
ERR1726684
ERR1726688
ERR1726689
ERR1726690
ERR1726691
ERR1726692
ERR1726693
ERR1726695
ERR1726697
ERR1726698
ERR1726701
ERR1726703
ERR1726704
ERR1726705
ERR1726706
ERR1726707
ERR1726709
ERR1726710
ERR1726712
ERR1726714
ERR1726715
ERR1726719
ERR1726722
ERR1726723
ERR1726724
ERR1726725
ERR1726726
ERR1726727
ERR1726729
ERR1726730
ERR1726731
ERR1726732
ERR1726735
ERR1726736
ERR1726737
ERR1726738
ERR1726739
ERR1726742
ERR1726743
ERR1726744
ERR1726745
ERR1726747
ERR1726749
ERR1726750
ERR1726754
ERR1726755
ERR1726756
ERR1726757
ERR1726760
ERR1726761
ERR1726762
ERR1726764
ERR1726765
ERR1726766
ERR1726768
ERR1726770
ERR1726771
ERR1726772
ERR1726775
ERR1726776
ERR1726780
ERR1726782
ERR1726783
ERR1726784
ERR1726786
ERR1726788
ERR1726789
ERR1726790
ERR1726791
ERR1726792
ERR1726793
ERR1726794
ERR1726795
ERR1726796
ERR1726800
ERR1726801
ERR1726802
ERR1726803
ERR1726807
ERR1726808
ERR1726809
ERR1726811
ERR1726813
ERR1726820
ERR1726821
ERR1726823
ERR1726824
ERR1726825
ERR1726827
ERR1726829
ERR1726831
ERR1726833
ERR1726836
ERR1726841
ERR1726842
ERR1726843
ERR1726844
ERR1726846
ERR1726847
ERR1726849
ERR1726850
ERR1726851
ERR1726852
ERR1726853
ERR1726854
ERR1726855
ERR1726859
ERR1726860
ERR1726861
ERR1726862
ERR1726863
ERR1726864
ERR1726865
ERR1726866
ERR1726867
ERR1726869
ERR1726871
ERR1726872
ERR1726873
ERR1726875
ERR1726876
ERR1726877
ERR1726878
ERR1726879
ERR1726882
ERR1726883
ERR1726884
ERR1726885
ERR1726886
ERR1726888
ERR1726890
ERR1726891
ERR1726892
ERR1726893
ERR1726895
ERR1726896
ERR1726897
ERR1726898
ERR1726900
ERR1726903
ERR1726906
ERR1726907
ERR1726908
ERR1726909
ERR1726911
ERR1726912
ERR1726913
ERR1726916
ERR1726919
ERR1726920
ERR1726921
ERR1726925
ERR1726927
ERR1726928
ERR1726929
ERR1726930
ERR1726932
ERR1726933
ERR1726937
ERR1726938
ERR1726940
ERR1726941
ERR1726945
ERR1726946
ERR1726947
ERR1726948
ERR1726950
ERR1726951
ERR1726952
ERR1726953
ERR1726954
ERR1726955
ERR1726956
ERR1726957
ERR1726961
ERR1726962
ERR1726964
ERR1726965
ERR1726967
ERR1726969
ERR1726970
ERR1726971
ERR1726972
ERR1726973
ERR1726978
ERR1726979
ERR1726980
ERR1740324
ERR1740325
ERR1740326
ERR1740327
ERR538173
ERR538174
ERR538176
ERR538182
ERR538185
ERR599204
ERR599205
ERR599206
ERR599208
ERR599209
ERR599210
ERR599214
ERR599218
ERR599222
ERR599223
ERR599224
ERR599226
ERR599229
ERR599231
ERR599232
ERR599233
ERR599234
ERR599235
ERR599236
ERR599237
ERR599238
ERR599239
ERR599240
ERR599241
ERR599242
ERR599244
ERR599245
ERR599247
ERR599248
ERR599250
ERR599251
ERR599252
ERR599253
ERR599254
ERR599256
ERR599257
ERR599258
ERR599259
ERR599261
ERR599263
ERR599265
ERR599266
ERR599269
ERR599270
ERR599271
ERR599272
ERR599273
ERR599274
ERR599281
ERR599282
ERR599284
ERR599285
ERR599286
ERR599287
ERR599289
ERR599291
ERR599292
ERR599293
ERR599294
ERR599295
ERR599296
ERR599298
ERR599299
ERR599300
ERR599301
ERR599302
ERR599303
ERR599304
ERR599305
ERR599306
ERR599307
ERR599308
ERR599310
ERR599313
ERR599314
ERR599315
ERR599316
ERR599317
ERR599319
ERR599320
ERR599326
ERR599327
ERR599329
ERR599331
ERR599332
ERR599333
ERR599334
ERR599335
ERR599336
ERR868351
ERR868354
ERR868355
ERR868357
ERR868358
ERR868363
ERR868364
ERR868366
ERR868367
ERR868368
ERR868369
ERR868372
ERR868374
ERR868375
ERR868378
ERR868379
ERR868381
ERR868382
ERR868385
ERR868388
ERR868391
ERR868397
ERR868399
ERR868400
ERR868402
ERR868406
ERR868407
ERR868409
ERR868410
ERR868411
ERR868413
ERR868414
ERR868416
ERR868420
ERR868424
ERR868428
ERR868429
ERR868433
ERR868435
ERR868437
ERR868438
ERR868440
ERR868441
ERR868445
ERR868450
ERR868453
ERR868454
ERR868457
ERR868458
ERR868459
ERR868462
ERR868464
ERR868465
ERR868467
ERR868469
ERR868470
ERR868472
ERR868473
ERR868475
ERR868476
ERR868477
ERR868478
ERR868480
ERR868484
ERR868485
ERR868486
ERR868487
ERR868493
ERR868498
ERR868506
ERR868510
ERR868511
ERR868513
ERR873960
ERR873961
ERR873963
ERR873964
ERR873966
ERR873967
ERR1726936
ERR868373
ERR599383
ERR4691758
ERR4691759
ERR4691760
ERR599339
ERR599012
ERR164424
ERR164420
ERR599003
ERR598955
ERR598950
ERR599095
ERR4691726
ERR868497
ERR1726887
ERR1726612
ERR868389
ERR4691723
ERR868431
ERR164413
ERR868448
ERR315673
ERR315675
ERR315680
ERR315681
ERR315682
ERR315684
ERR315685
ERR315693
ERR315827
ERR315687
ERR315808
ERR315676
ERR315677
ERR315686
ERR315798
ERR315800
ERR315801
ERR315802
ERR315805
ERR315812
ERR315814
ERR315815
ERR315817
ERR315820
ERR315821
ERR315822
ERR315824
ERR315825
ERR315678
ERR315691
ERR315823
ERR538190
ERR538183
ERR538180
ERR164421
ERR315857
ERR164416
ERR315695
ERR315799
ERR315804
ERR315806
ERR315816
ERR315818
ERR315679
ERR315683
ERR315692
ERR315809
ERR315689
ERR315690
ERR315694
ERR315807
ERR315810
ERR315813
ERR315819
ERR315826
ERR315674
ERR315688
ERR315803
ERR315811
ERR538187
ERR538181
ERR164410
ERR164422
ERR315856
ERR4691730
ERR4691731
ERR4691733
ERR4691732
ERR4691729
ERR4691728
ERR4691727
ERR594288
ERR594316
ERR594317
ERR594315
ERR594329
ERR1726557
ERR1726839
ERR4691737
ERR4691738
ERR4691739
ERR4691734
ERR4691735
ERR4691736
ERR4691762
ERR4691761
ERR1726870
ERR868412
ERR868482
ERR4691741
ERR4691740
ERR1726748
ERR868393
ERR594358
ERR599140
ERR598993
ERR868488
ERR594352
ERR599073
ERR599092
ERR1726753
ERR4691744
ERR4691745
ERR4691746
ERR4691747
ERR1726660
ERR868504
ERR4691748
ERR4691749
ERR4691750
ERR1726810
ERR868403
ERR594378
ERR594406
ERR868496
ERR1726718
ERR318601
ERR318600
ERR318582
ERR318583
ERR318594
ERR538171
ERR538184
ERR321017
ERR315861
ERR315858
ERR164409
ERR318598
ERR318615
ERR318593
ERR318595
ERR538177
ERR318613
ERR318603
ERR318605
ERR538172
ERR538175
ERR594408
ERR164408
ERR315859
ERR315860
ERR1726675
ERR1726759
ERR868456
ERR1726787
ERR1726976
ERR868356
ERR594396
ERR598951
ERR599043
ERR868418
ERR1726618
ERR1700913
ERR594375
ERR599094
ERR599153
ERR1726574
ERR318587
ERR318596
ERR318608
ERR318609
ERR318610
ERR318614
ERR318589
ERR318602
ERR318585
ERR318616
ERR318604
ERR318607
ERR538178
ERR538186
ERR538189
ERR321018
ERR164407
ERR315862
ERR315863
ERR318588
ERR318591
ERR318592
ERR318606
ERR318612
ERR318617
ERR318586
ERR318590
ERR318597
ERR318599
ERR318584
ERR318611
ERR538179
ERR538188
ERR594405
ERR318620
ERR318621
ERR318618
ERR318619
ERR1726751
ERR868471
ERR1726752
ERR1726942
ERR164417
ERR594410
ERR594401
ERR598969
ERR599106
ERR1726917
ERR868460
ERR1726838
ERR594393
ERR599041
ERR599155
ERR599116
ERR1726537
ERR868348
ERR1726568
ERR1726610
ERR1726905
ERR594360
ERR599097
ERR599061
ERR1726711
ERR1726918
ERR1726902
ERR1726926
ERR868401
ERR599350
ERR599134
ERR599049
ERR1726777
ERR1726840
ERR868463
ERR594328
ERR594368
ERR594370
ERR598991
ERR598959
ERR1726910
ERR1726960
ERR1726578
ERR868439
ERR594390
ERR598975
ERR599111
ERR164419
ERR164414
ERR594334
ERR594369
ERR598966
ERR599143
ERR594402
ERR598974
ERR599028
ERR873962
ERR873969
ERR594345
ERR594290
ERR599372
ERR2752152
ERR599031
ERR599062
ERR868503
ERR1700907
ERR164418
ERR594330
ERR594374
ERR594400
ERR599102
ERR599158
ERR1726868
ERR594386
ERR594399
ERR598949
ERR599082
ERR868353
ERR164426
ERR594312
ERR599379
ERR599167
ERR599109
ERR1726587
ERR868408
ERR1700899
ERR164415
ERR594327
ERR594356
ERR594365
ERR1726686
ERR1726915
ERR594363
ERR594397
ERR1701760
ERR599145
ERR868455
ERR868468
ERR164412
ERR594346
ERR2752153
ERR599360
ERR599037
ERR599172
ERR594295
ERR594384
ERR599011
ERR599074
ERR594367
ERR594372
ERR594373
ERR594366
ERR594371
ERR599053
ERR598977
ERR1726746
ERR1726804
ERR1726934
ERR1726599
ERR868396
ERR594398
ERR594403
ERR599075
ERR599141
ERR1726633
ERR1726696
ERR1726832
ERR868383
ERR594413
ERR599013
ERR599130
ERR868508
ERR1726644
ERR1726814
ERR1726538
ERR1726575
ERR164411
ERR1726734
ERR1726974
ERR1726646
ERR868507
ERR599356
ERR599054
ERR599045
ERR164423
ERR594376
ERR1726611
ERR594314
ERR599344
ERR599019
ERR599138
ERR4691704
ERR4691705
ERR164425
ERR4691706
ERR4691708
ERR4691709
ERR4691710
ERR4691707
ERR868370
ERR1726665
ERR599280
ERR599358
ERR599098
ERR599139
ERR599215
ERR599249
ERR599328
ERR594394
ERR599002
ERR599016
ERR4691752
ERR4691754
ERR4691753
ERR4691751
ERR4691755
ERR4691756
ERR4691757
ERR4691852
ERR599376
ERR599057
ERR599371
ERR2752154
ERR599112
ERR4691764
ERR4691763
ERR599058
ERR868452
ERR1726677
ERR1726728
ERR1726674
ERR868350
ERR599362
ERR599026
ERR1726590
ERR1726798
ERR599321
ERR594392
ERR599088
ERR598970
ERR599150
ERR599324
ERR594324
ERR594385
ERR599025
ERR599023
ERR598972
ERR599212
ERR599225
ERR2752155
ERR599351
ERR599021
ERR599164
ERR1740328
ERR599312
ERR594320
ERR594361
ERR594359
ERR598979
ERR599146
ERR599323
ERR594291
ERR594382
ERR594414
ERR599110
ERR598990
ERR599018
ERR599268
ERR598960
ERR599034
ERR599277
ERR594362
ERR599068
ERR599173
ERR598973
ERR599318
ERR594389
ERR599107
ERR598982
ERR599255
ERR594313
ERR594325
ERR594395
ERR594404
ERR598994
ERR599144
ERR599297
ERR599243
ERR594297
ERR594318
ERR594391
ERR599171
ERR599129
ERR599174
ERR4691866
ERR594294
ERR594348
ERR594415
ERR599017
ERR599056
ERR599103
ERR599260
ERR594302
ERR2752147
ERR2752146
ERR599382
ERR598947
ERR599131
ERR1726899
ERR594349
ERR594335
ERR594353
ERR599165
ERR599135
ERR599220
ERR599207
ERR594308
ERR594299
ERR594331
ERR594407
ERR2752145
ERR599044
ERR599149
ERR4691765
ERR4691768
ERR4691769
ERR4691766
ERR4691767
ERR1726975
ERR599267
ERR599276
ERR594364
ERR598984
ERR599105
ERR599290
ERR594379
ERR599133
ERR599137
ERR599211
ERR599213
ERR594388
ERR599005
ERR599048
ERR1726699
ERR599309
ERR594286
ERR594310
ERR594354
ERR599010
ERR599126
ERR1726682
ERR599275
ERR599330
ERR594321
ERR594298
ERR594355
ERR599040
ERR599148
ERR599216
ERR599230
ERR594333
ERR599370
ERR599347
ERR2752148
ERR599000
ERR599154
ERR599311
ERR594332
ERR594340
ERR594411
ERR599022
ERR599006
ERR599322
ERR599262
ERR594336
ERR594303
ERR599374
ERR599046
ERR599101
ERR599278
ERR599246
ERR594289
ERR2752149
ERR2752150
ERR599361
ERR599124
ERR599159
ERR1726733
ERR868387
ERR1726819
ERR868483
ERR1726648
ERR1726758
ERR1726881
ERR1726958
ERR1726530
ERR868461
ERR2752156
ERR599384
ERR599009
ERR599035
ERR599279
ERR599219
ERR599221
ERR2752143
ERR594409
ERR599122
ERR599027
ERR4691865
ERR599283
ERR2752157
ERR599352
ERR598945
ERR599059
ERR599264
ERR599228
ERR2752158
ERR599364
ERR599090
ERR599176
ERR599288
ERR599325
ERR594377
ERR2752144
ERR599104
ERR599121
ERR599217
ERR599227
ERR599373
ERR2752159
ERR599125
ERR599008
ERR1726781
ERR1726939
ERR4691780
ERR1726968
ERR1726683
ERR1726901
ERR868376
ERR868361
ERR1726812
ERR4691779
ERR4691774
ERR4691773
ERR4691775
ERR4691776
ERR4691777
ERR4691778
ERR4691781
ERR4691783
ERR4691784
ERR4691782
ERR4691785
ERR868394
ERR1726799
ERR1726774
ERR4691855
ERR4691858
ERR4691860
ERR4691862
ERR4691857
ERR4691861
ERR4691856
ERR4691859
ERR4691771
ERR4691772
ERR4691770
ERR1726524
ERR599064
ERR4691742
ERR598965
ERR4691788
ERR4691791
ERR4691792
ERR4691789
ERR4691790
ERR599050
ERR868436
ERR1726543
ERR4691743
ERR1726779
ERR1726963
ERR1726716
ERR1726943
ERR4691787
ERR1726558
ERR868404
ERR598967
ERR4691786
ERR1726806
ERR1726815
ERR868415
ERR4691725
ERR868444
ERR1726593
ERR1726598
ERR4691724
ERR1726880
ERR868446
ERR868417
ERR868499
ERR868447
ERR599093
ERR599120
ERR599079
ERR599042
ERR599085
ERR599071
ERR4691809
ERR4691810
ERR4691812
ERR4691811
ERR4691808
ERR599024
ERR2750827
ERR599342
ERR2750826
ERR599063
ERR599169
ERR599163
ERR599359
ERR599081
ERR599113
ERR599375
ERR598946
ERR598953
ERR598981
ERR599353
ERR2750828
ERR2750829
ERR598943
ERR598978
ERR868422
ERR599349
ERR598962
ERR599007
ERR599168
ERR868362
ERR599346
ERR599055
ERR599128
ERR599132
ERR4691714
ERR868502
ERR1726525
ERR1726713
ERR1726740
ERR1726828
ERR868505
ERR4691713
ERR1726830
ERR1726566
ERR868377
ERR594412
ERR598997
ERR599118
ERR1726904
ERR1726856
ERR594383
ERR594387
ERR594357
ERR594380
ERR594381
ERR598952
ERR599065
ERR599108
ERR598971
ERR599067
ERR868442
ERR599039
ERR1726668
ERR1726773
ERR599014
ERR868443
ERR599020
ERR1726708
ERR599357
ERR599077
ERR1726552
ERR599369
ERR598961
ERR2752161
ERR599368
ERR2752160
ERR599086
ERR1726535
ERR1726694
ERR1726834
ERR868501
ERR598954
ERR868432
ERR598957
ERR1726778
ERR1726977
ERR868365
ERR599072
ERR868405
ERR1726586
ERR1726615
ERR4691715
ERR1726605
ERR1726685
ERR4691716
ERR1726620
ERR4691717
ERR1726592
ERR1726857
ERR4691720
ERR1726664
ERR1726931
ERR1726600
ERR1726785
ERR4691721
ERR1726741
ERR4691722
ERR1726544
ERR4691824
ERR4691823
ERR4691825
ERR4691864
ERR4691793
ERR4691794
ERR4691863
ERR4691826
ERR4691828
ERR4691827
ERR594307
ERR594292
ERR594306
ERR599380
ERR598992
ERR1726700
ERR1726717
ERR868425
ERR1726922
ERR4691712
ERR1726606
ERR1726826
ERR1726959
ERR4691711
ERR868419
ERR594284
ERR594304
ERR594301
ERR599377
ERR598948
ERR873959
ERR873968
ERR594322
ERR594305
ERR594309
ERR599341
ERR2752151
ERR598999
ERR599033
ERR599083
ERR599096
ERR1726721
ERR868466
ERR1726622
ERR594326
ERR594347
ERR634968
ERR599378
ERR599160
ERR868481
ERR868360
ERR594319
ERR594293
ERR594337
ERR599343
ERR599348
ERR598956
ERR599157
ERR598998
ERR599117
ERR1726608
ERR4691718
ERR1726533
ERR1726601
ERR1726763
ERR4691719
ERR588857
ERR868489
ERR594287
ERR594296
ERR594311
ERR599354
ERR599080
ERR599036
ERR599069
ERR599151
ERR868371
ERR868491
ERR868494
ERR594285
ERR594338
ERR594343
ERR599367
ERR598988
ERR599084
ERR599089
ERR599161
ERR1726822
ERR868352
ERR594339
ERR594344
ERR594323
ERR599337
ERR599119
ERR599091
ERR599066
ERR599114
ERR868359
ERR868426
ERR594342
ERR594341
ERR594300
ERR599338
ERR599156
ERR4691831
ERR4691832
ERR4691829
ERR4691833
ERR4691830
ERR4691797
ERR4691800
ERR4691796
ERR4691799
ERR4691795
ERR4691798
ERR4691803
ERR4691802
ERR4691804
ERR4691805
ERR4691801
ERR1726594
ERR1726577
ERR599038
ERR1726858
ERR1726562
ERR599032
ERR1726894
ERR868347
ERR1726805
ERR1726935
ERR4691807
ERR1726647
ERR1726539
ERR1726637
ERR868427
ERR4691806
ERR1726687
ERR1726797
ERR868500
ERR4691841
ERR1726914
ERR1726924
ERR1726767
ERR868386
ERR1726966
ERR1726845
ERR868384
ERR1726580
ERR1726816
ERR599142
ERR1726837
ERR1726818
ERR1726769
ERR598995
ERR868490
ERR598980
ERR4691818
ERR4691820
ERR4691822
ERR4691819
ERR4691821
ERR599052
ERR4691816
ERR4691817
ERR4691815
ERR4691813
ERR4691814
ERR598942
ERR599115
ERR4691836
ERR4691835
ERR4691834
ERR1726702
ERR1726923
ERR1726848
ERR868346
ERR1726616
ERR599363
ERR598989
ERR868492
ERR599340
ERR598987
ERR599099
ERR599147
ERR599070
ERR868512
ERR2752163
ERR599366
ERR2752162
ERR599015
ERR599076
ERR599152
ERR599127
ERR4691838
ERR868390
ERR599355
ERR599030
ERR1726874
ERR868398
ERR4691837
ERR599345
ERR599087
ERR2752164
ERR599365
ERR599051
ERR599060
ERR599004
ERR599175
ERR1726661
ERR4691842
ERR4691845
ERR4691846
ERR4691843
ERR4691844
ERR599162
ERR4691848
ERR4691849
ERR4691850
ERR4691847
ERR599029
ERR868430
ERR1726944
ERR599136
ERR1700891
ERR599100
ERR868474
ERR598985
ERR1700893
ERR4691840
ERR868421
ERR4691839
ERR868509
ERR868349
ERR873965
ERR1726654
ERR1726835
ERR868451
ERR598983
ERR868495
ERR599166
ERR4691851
ERR598968
ERR868449
ERR599047
ERR1726720
ERR1726625
ERR868395
ERR1726889
ERR599123
ERR868479
ERR598958
ERR868392
ERR1726949
ERR4691853
ERR598963
ERR868380
ERR598964
ERR1726817
ERR599170
ERR4691854
ERR598996
ERR598976
ERR868423
ERR598986
ERR599078
ERR599001
ERR868434
ERR598944
ERR4181794
ERR3589591
ERR2762104
ERR2762105
ERR4691588
ERR4691592
ERR4691591
ERR4691595
ERR3589583
ERR2762100
ERR2762101
ERR4691589
ERR4691590
ERR4691594
ERR4691587
ERR4691593
ERR3589584
ERR2762102
ERR2762103
ERR4181793
ERR3589592
ERR2762110
ERR2762111
ERR4691597
ERR4691599
ERR4691602
ERR3589564
ERR2762107
ERR2762106
ERR4691596
ERR4691598
ERR4691600
ERR4691601
ERR3589585
ERR2762108
ERR2762109
ERR3589586
ERR2762114
ERR2762115
ERR4691603
ERR4691605
ERR4691604
ERR3589593
ERR2762112
ERR2762113
ERR3589588
ERR2762121
ERR2762120
ERR4691607
ERR4691613
ERR4691609
ERR4691611
ERR3589565
ERR2762117
ERR2762116
ERR4691608
ERR4691612
ERR4691606
ERR4691610
ERR3589587
ERR2762118
ERR2762119
ERR3589566
ERR2762124
ERR2762125
ERR4691620
ERR4691615
ERR4691617
ERR4691618
ERR4691619
ERR3589553
ERR2762123
ERR2762122
ERR4691614
ERR4691616
ERR3589577
ERR2762128
ERR2762129
ERR4691625
ERR4691622
ERR4691624
ERR4691626
ERR3589589
ERR2762126
ERR2762127
ERR3589567
ERR2762131
ERR2762130
ERR4691621
ERR4691623
ERR4181788
ERR3589590
ERR2762132
ERR2762133
ERR4691629
ERR4691628
ERR4691627
ERR3589568
ERR2762135
ERR2762134
ERR4691632
ERR4691637
ERR4691633
ERR4691635
ERR3589578
ERR2762136
ERR2762137
ERR4691631
ERR4691634
ERR4691630
ERR4691636
ERR3589554
ERR2762140
ERR2762141
ERR4691641
ERR4691643
ERR4691645
ERR4691639
ERR3589579
ERR2762139
ERR2762138
ERR4691640
ERR4691638
ERR4691644
ERR4691642
ERR3589555
ERR2762147
ERR2762146
ERR4691647
ERR4691649
ERR4691651
ERR4691653
ERR3589569
ERR2762142
ERR2762143
ERR4691648
ERR4691650
ERR4691646
ERR4691652
ERR3589570
ERR2762145
ERR2762144
ERR3589580
ERR2762149
ERR2762148
ERR4691654
ERR4691655
ERR4691694
ERR4691656
ERR4691695
ERR3589581
ERR2762151
ERR2762150
ERR2762152
ERR4691657
ERR4691660
ERR4691658
ERR4691659
ERR3589556
ERR2762156
ERR2762155
ERR4691664
ERR4691662
ERR4691667
ERR4691696
ERR3589571
ERR2762154
ERR2762153
ERR4691661
ERR4691663
ERR4691665
ERR4691666
ERR3589557
ERR2762157
ERR2762158
ERR4691670
ERR4691672
ERR4691668
ERR4691669
ERR4691671
ERR3589558
ERR2762165
ERR2762166
ERR2762164
ERR4691680
ERR4691674
ERR4691676
ERR4691678
ERR4691679
ERR4691677
ERR3589572
ERR2762160
ERR2762159
ERR2762161
ERR4691675
ERR4691673
ERR3589573
ERR2762162
ERR2762163
ERR3589559
ERR2762170
ERR2762169
ERR4691681
ERR4691683
ERR4691684
ERR4691682
ERR3589574
ERR2762168
ERR2762167
ERR4181789
ERR3589561
ERR2762173
ERR2762174
ERR2762175
ERR4691685
ERR4691687
ERR4691686
ERR3589560
ERR2762171
ERR2762172
ERR4181790
ERR3589575
ERR2762176
ERR2762177
ERR4691688
ERR4691689
ERR4691697
ERR4181791
ERR3589576
ERR2762180
ERR2762181
ERR2762182
ERR4691691
ERR4691698
ERR4691690
ERR3589562
ERR2762178
ERR2762179
ERR4181792
ERR3589582
ERR2762188
ERR2762187
ERR2762186
ERR4691692
ERR4691693
ERR4691699
ERR3589563
ERR2762183
ERR2762185
ERR2762184
